# Cortical Layer 6b Persistent Subplate Neurons Reciprocally Connect Sensorimotor Areas and Inversely Reflect Somatosensory Engagement

**DOI:** 10.64898/2026.04.15.718699

**Authors:** Roksana Khalid, Débora Masini, Andrea Locarno, Olga Netsyk, Johan Lorentz, Christian Broberger

## Abstract

Persistent subplate neurons in layer 6b (L6b) of the cerebral cortex have long been assumed to be a passive remnant of early development. Recent findings are challenging this concept, but the functional role of L6b remains mysterious. A large group of L6b neurons express Connective Tissue Growth Factor (Ctgf). Here, we mapped L6b^Ctgf^ neurons throughout the cortex and found the highest density in primary sensorimotor areas. Cortical L6b^Ctgf^ projections are ipsilaterally restricted and origin-site specific, with notable reciprocity, whereas innervation of the thalamus is modality-matched. L6b^Ctgf^ neurons are electrically diverse and form excitatory synapses with both pyramidal cells and interneurons. In freely moving mice, these neurons are highly active and have prominent task-specific and temporally locked responses to external stimuli. These responses are dominated by paradoxical population silencing with escalating task engagement. Thus, L6b^Ctgf^ neurons may keep cortical ensembles in a state of alertness and available to process cognate stimuli.

**HIGHLIGHTS:**

- L6b^Ctgf^ neurons form origin-and layer-specific ipsilateral cortical connections.
- Electrically heterogeneous L6b^Ctgf^ neurons excite multiple classes of cortical neurons.
- Barrel cortex L6b^Ctgf^ neurons are highly active in freely moving mice.
- Somatosensory exploration paradoxically silences active barrel cortex L6b^Ctgf^ neurons.
