## Supplementary material for "Cortical Layer 6b Persistent Subplate Neurons Reciprocally Connect Sensorimotor Areas and Inversely Reflect Somatosensory Engagement": Table S3

### Sheet: Statistical_analysis
Experiment	Group (n)	Outcome measured	Statistical test	Post hoc comparison	Data reported
Optogenetics	SSp pyramidal neurons (8)	Change in EPSC amplitude (pA) in response to pharmacological synaptic blockade	Friedman test (RM): Q=12.00, p=0.0011	Dunn’s post hoc: GBZ vs GBZ+TTX+4AP, p > 0.9999; GBZ vs GBZ+TTX+4AP+CNQX+APV, p=0.0081; GBZ+TTX+4AP vs GBZ+TTX+4AP+CNQX+APV, p=0.0081	Mean ± SEM: GBZ=−15.17 ± 3.229; GBZ+TTX+4AP=−20.67 ± 4.818; GBZ+TTX+4AP+CNQX+APV=−2.693 ± 0.2175
Optogenetics	SSp FSI neurons (8)	Change in EPSC (pA) in response to pharmacological synaptic blockade	Friedman test (RM): Q=14.25, p < 0.0001	Dunn’s post hoc: GBZ vs GBZ+TTX+4AP, p=0.4008; GBZ vs GBZ+TTX+4AP+CNQX+APV, p=0.0733; GBZ+TTX+4AP vs GBZ+TTX+4AP+CNQX+APV, p=0.0005	Mean ± SEM: GBZ=−27.98 ± 8.509; GBZ+TTX+4AP=−49.77 ± 10.24; GBZ+TTX+4AP+CNQX+APV=−4.406 ± 1.650
Optogenetics	SSp others (5)	Change in EPSC (pA) in response to pharmacological synaptic blockade	Friedman test (RM): Q=10.00, p=0.0008	Dunn’s post hoc: GBZ vs GBZ+TTX+4AP, p=0.3415; GBZ vs GBZ+TTX+4AP+CNQX+APV, p=0.3415; GBZ+TTX+4AP vs GBZ+TTX+4AP+CNQX+APV, p=0.0047	Mean ± SEM: GBZ=−8.393 ± 2.233; GBZ+TTX+4AP=−14.86 ± 4.620; GBZ+TTX+4AP+CNQX+APV=−1.713 ± 0.1993
Optogenetics	MOp pyramidal neurons (8)	Change in EPSC amplitude (pA) in response to pharmacological synaptic blockade	Friedman test (RM): Q=13.56, p=0.0009	Dunn’s post hoc: GBZ vs GBZ+TTX+4AP, p > 0.9999; GBZ vs GBZ+TTX+4AP+CNQX+APV, p=0.0179; GBZ+TTX+4AP vs GBZ+TTX+4AP+CNQX+APV, p=0.0035	Mean ± SEM: GBZ=−10.56 ± 4.153; GBZ+TTX+4AP=−14.26 ± 7.815; GBZ+TTX+4AP+CNQX+APV=−2.398 ± 0.7463
Optogenetics	MOp FSI neurons (4)	Change in EPSC amplitude (pA) in response to pharmacological synaptic blockade	Friedman test (RM): Q=6.500, p=0.0417	Dunn’s post hoc: GBZ vs GBZ+TTX+4AP, p > 0.9999; GBZ vs GBZ+TTX+4AP+CNQX+APV, p=0.2313; GBZ+TTX+4AP vs GBZ+TTX+4AP+CNQX+APV, p=0.0400	Mean ± SEM: GBZ=−34.19 ± 24.35; GBZ+TTX+4AP=−51.75 ± 37.60; GBZ+TTX+4AP+CNQX+APV=−4.160 ± 2.230
Optogenetics	MOp others (7)	Change in EPSC amplitude (pA) in response to pharmacological synaptic blockade	Friedman test (RM): Q=10.57, p=0.0027	Dunn’s post hoc: GBZ vs GBZ+TTX+4AP, p > 0.9999; GBZ vs GBZ+TTX+4AP+CNQX+APV, p=0.0226; GBZ+TTX+4AP vs GBZ+TTX+4AP+CNQX+APV, p=0.0099	Mean ± SEM: GBZ=−14.43 ± 3.304; GBZ+TTX+4AP=−17.85 ± 5.041; GBZ+TTX+4AP+CNQX+APV=−2.256 ± 0.2681
Optogenetics	SSp: Pyr (19), FSI (11), Others (7)	Peak2/peak1	Kruskal–Wallis test: H(2)=4.943, p=0.0845 (3 groups)	Dunn’s multiple comparisons: Pyr vs FSI, p=0.7456; Pyr vs Others, p=0.0908; FSI vs Others, p=0.8444	Mean ± SEM: Pyr=1.480 ± 0.1279; FSI=1.259 ± 0.1003; Others=1.098 ± 0.1162
Optogenetics	MOp: Pyr (10), FSI (5), Others (7)	Peak2/peak1	Kruskal–Wallis test: H(2)=0.4682, p=0.7981 (3 groups)	Dunn’s multiple comparisons: Pyr vs FSI, Pyr vs Others, and FSI vs Others, all adjusted p > 0.9999	Mean ± SEM: Pyr=2.089 ± 0.7053; FSI=1.472 ± 0.2451; Others=2.208 ± 0.6998
Optogenetics	SSp and MOp combined: L2/3 (6), L4 (3), L5 (16), L6a (4)	Peak 1 analysis of pyramidal neurons by layer	Kruskal–Wallis test: H(3)=2.274, p=0.5175 (4 groups)	Dunn’s multiple comparisons: L2/3 vs.L4; L2/3 vs. L5; L2/3 vs. L6a; L4 vs. L5; L4 vs. L6a; L5 vs. L6a, all adjusted p > 0.9999	Mean ± SEM: L2/3=-16.35 ± 5.187; L4=-16.66 ± 8.452; L5=-12.24 ± 2.730; L6a=-15.43 ± 3.451
Perforated patch electrophysiology	L6b neurons: Ctgf active (19), Ctgf silent (14), Other (18)	Membrane potential (mV) at baseline; without any current pulse application	Vm differed across groups (one-way ANOVA: F=3.833, p=0.0286, R²=0.1377)	Post hoc tests: L6bCtgf active vs. L6bCtgf silent p=0.0255; L6bCtgf active vs. L6bOther p=0.7795; L6bCtgf silent vs. L6bOther p=0.1125	Mean ± SEM (mV): L6bCtgf active −77.00 ± 1.74; L6bCtgf silent −82.71 ± 1.07; L6bOther −78.33 ± 1.27
Perforated patch electrophysiology	L6b neurons: Ctgf active (18), Ctgf silent (12), Other (18)	Capacitance (pF) after stable perforation achieved (Ra < 100mΩ)	Kruskal–Wallis test: H(2)=0.2253, p=0.8934 (3 groups)	Dunn’s multiple comparisons: L6bCtgf active vs. L6bCtgf silent; L6bCtgf active vs. L6bOther; L6bCtgf silent vs. L6bOther, all adjusted p > 0.9999	Mean ± SEM (mV): L6bCtgf active −77.00 ± 1.74; L6bCtgf silent −82.71 ± 1.07; L6bOther −78.33 ± 1.27
Perforated patch electrophysiology	L6b neurons: Ctgf active (13), Ctgf silent (14), Others (12)	Input resistance (MΩ) in response to -120pA current pulse	Kruskal–Wallis test: H(2)=4.111, p=0.1280 (3 groups)	Dunn’s multiple comparisons: L6bCtgf Active vs. L6bCtgf Silent p=0.2040; L6bCtgf Active vs. L6bOther p=0.2817; L6bCtgf Silent vs. L6bOthers p > 0.9999	Mean ± SEM: L6bCtgf Active=260.5 ± 17.49; L6bCtgf Silent=219.2 ± 21.27; L6b Others=213.2 ± 16.10
Perforated patch electrophysiology	L6b neurons: Ctgf (8), Other (3)	Bursts analysis: average interspike interval of doublets (ms)	Mann–Whitney U test: 5.000; p=0.1697	N/A	Mean ± SEM: L6bCtgf=27.36 ± 3.151, L6bOther=19.24 ± 5.475; Median: L6bCtgf=29.07; L6bOther=16.45; Hodges–Lehmann median difference=−7.943
Perforated patch electrophysiology	L6b neurons: Ctgf (9), Other (5)	Bursts analysis: average number of spikes	Mann–Whitney U test: 9.000; p=0.0764	N/A	Mean ± SEM: L6bCtgf=3.856 ± 1.707, L6bOther=2.721 ± 0.2631; Median: L6bCtgf=2.000; L6bOther=2.833; Hodges–Lehmann median difference=0.3333
Perforated patch electrophysiology	L6b neurons: Ctgf (22), Other (12)	Frequency responses with a 120pA current pulse	Mann–Whitney U test: 120.5; p=0.6890	N/A	Mean ± SEM: L6bCtgf=23.00 ± 1.862, L6bOther=24.42 ± 2.854; Median: L6bCtgf=22.00; L6bOther=24.00; Hodges–Lehmann median difference=1.000
Perforated patch electrophysiology	L6b neurons: Ctgf (26), Other (11)	Responses of the 10th AP in AP trains; threshold for AP firing (mV)	Mann–Whitney U test: 102.0; p=0.1789	N/A	Mean ± SEM: L6bCtgf=-53.41 ± 1.091, L6bOther=-55.36 ± 2.155; Median: L6bCtgf=-53.93; L6bOther=-57.49; Hodges–Lehmann median difference=-2.805
Perforated patch electrophysiology	L6b neurons: Ctgf (26), Other (12)	Responses of the 10th AP in AP trains; peak amplitude (mV)	Unpaired two-tailed t-test: t(36)=0.4722, p=0.6397	N/A	Mean ± SEM: L6bCtgf=80.56 ± 2.403; L6bOther=78.40 ± 4.299
Perforated patch electrophysiology	L6b neurons: Ctgf (26), Other (12)	Responses of the 10th AP in AP trains; peak-to-peak frequency (Hz)	Mann–Whitney U test: 139.0; p=0.6043	N/A	Mean ± SEM: L6bCtgf=29.38 ± 2.342; L6bOther=39.35 ± 8.147; Median: L6bCtgf=29.06; L6bOther=31.54; Hodges–Lehmann median difference=2.331
Perforated patch electrophysiology	L6b neurons: Ctgf (26), Other (12)	Responses of the 10th AP in AP trains; max rise slope (mV/ms)	Unpaired two-tailed t-test: t(36)=0.9901, p=0.3287	N/A	Mean ± SEM: L6bCtgf=244.9 ± 20.38; L6bOther=210.6 ± 25.14
Perforated patch electrophysiology	L6b neurons: Ctgf (26), Other (11)	Rheobase current (pA)	Mann–Whitney U test: 136.0; p=0.8218	N/A	Mean ± SEM: L6bCtgf=37.50 ± 4.543; L6bOther=30.91 ± 3.149; Median: L6bCtgf=25.00; L6bOther=40.00; Hodges–Lehmann median difference=0.000
Perforated patch electrophysiology	L6b neurons: Ctgf (24), Other (12)	Sag (mV)	Mann–Whitney U test: 125.5; p=0.5421	N/A	Mean ± SEM: L6bCtgf=1.391 ± 0.3803; L6bOther=0.8392 ± 0.2521; Median: L6bCtgf=0.8050; L6bOther=0.7450; Hodges–Lehmann median difference=-0.1200
Perforated patch electrophysiology	L6b neurons: Ctgf (26), Other (12)	Rebound potential (mV)	Mann–Whitney U test: 153.0; p=0.9370	N/A	Mean ± SEM: L6bCtgf=2.802 ± 0.8189; L6bOther=1.976 ± 0.5350; Median: L6bCtgf=0.8450; L6bOther=1.740; Hodges–Lehmann median difference=0.000
Perforated patch electrophysiology	L6b neurons: Ctgf (26), Other (12)	Neurons producing action potentials during rebound	N/A	N/A	L6b neurons: Ctgf (5/26), Other (0/12)
Perforated patch electrophysiology	L6b neurons: Ctgf (25), Other (12)	Lowest point of after-hyperpolarization (trough; mV)	Mann–Whitney U test: 130.0; p=0.5269	N/A	Mean ± SEM: L6bCtgf=4.368 ± 0.5122; L6bOther=3.436 ± 0.3645; Median: L6bCtgf=3.300; L6bOther= 3.390; Hodges–Lehmann median difference=-0.4750; Range: L6bCtgf=[1.310-11.84]; L6bOther=[1.740-6.100]
Perforated patch electrophysiology	L6b neurons: Ctgf (25), Other (12)	Time to reach trough of after-hyperpolarization (ms)	Mann–Whitney U test: 128.0; p=0.4894	N/A	Mean ± SEM: L6bCtgf=198.4 ± 46.19; L6bOther=387.1 ± 105.6; Median: L6bCtgf=112.0; L6bOther=253. 0; Hodges–Lehmann median difference=27.00; Range: L6bCtgf=[23.00-969.0]; L6bOther range=[41.00-1046]
Perforated patch electrophysiology	L6bOther: from Ctgf (8), from white matter (10)	Distance of recorded L6bOther neurons (µm)	N/A	N/A	Mean ± SEM: from L6bCtgf neurons=25.89 ± 7.009; from white matter=24.62 ± 4.570
Numbers in parentheses indicate sample size (n).
