## Supplementary material for "Cortical Layer 6b Persistent Subplate Neurons Reciprocally Connect Sensorimotor Areas and Inversely Reflect Somatosensory Engagement": Table S4

### Sheet: Acronyms_regions
Figure reference	Regional specification	ALLEN Abbreviation	Brain region
3B	N/A	MOp	Primary motor area
3B	N/A	SSp	Primary somatosensory area
3B	N/A	SSp-bfd	Primary somatosensory area, barrel field
3B	N/A	SSp-tr	Primary somatosensory area, trunk
3B	N/A	VENT	Ventral group of the thalamus
3C	Cortical targets	MOp	Primary motor area
3C	Cortical targets	MOs	Secondary motor area
3C	Cortical targets	SSp	Primary somatosensory area
3C	Cortical targets	SSs	Supplemental somatosensory area
3C	Cortical targets	ACA	Anterior cingulate area
3C	Cortical targets	AI	Agranular insular area
3C	Cortical targets	GU	Gustatory areas
3C	Cortical targets	PIR	Piriform area
3C	Cortical targets	RSP	Retrosplenial area
3C	Cortical targets	SSp-bfd	Primary somatosensory area, barrel field
3C	Cortical targets	SSp-ll	Primary somatosensory area, lower limb
3C	Cortical targets	SSp-m	Primary somatosensory area, mouth
3C	Cortical targets	SSp-n	Primary somatosensory area, nose
3C	Cortical targets	SSp-tr	Primary somatosensory area, trunk
3C	Cortical targets	SSp-ul	Primary somatosensory area, upper limb
3C	Cortical targets	SSp-un	Primary somatosensory area, unassigned
3C	Cortical targets	VISC	Visceral area
3D	Thalamic targets	VENT	Ventral group of the thalamus [part of: DORsm, sensory-motor cortex related]
3D	Thalamic targets	VAL	Ventral anterior-lateral complex of the thalamus [part of: DORsm]
3D	Thalamic targets	VM	Ventral medial nucleus of the thalamus [part of: DORsm]
3D	Thalamic targets	VP	Ventral posterior complex of the thalamus [part of: DORsm]
3D	Thalamic targets	ATN	Anterior group of the dorsal thalamus [part of: DORpm, polymodal association cortex related]
3D	Thalamic targets	MED	Medial group of the dorsal thalamus [part of: DORpm]
3D	Thalamic targets	MTN	Midline group of the dorsal thalamus [part of: DORpm]
3D	Thalamic targets	ILM	Intralaminar nuclei of the dorsal thalamus [part of: DORpm]
3D	Thalamic targets	RT	Reticular nucleus of the thalamus [part of: DORpm]
3D	Thalamic targets	EPI	Epithalamus [part of: DORpm]
3E	Thalamic targets	AId	Agranular insular area, dorsal part
3E	Thalamic targets	AIp	Agranular insular area, posterior part
3E	Thalamic targets	AIv	Agranular insular area, ventral part
3E	Thalamic targets	RSPagl	Retrosplenial area, lateral agranular part
3E	Thalamic targets	RSPd	Retrosplenial area, dorsal part
3E	Thalamic targets	RSPv	Retrosplenial area, ventral part
3E	Thalamic targets	MOp	Primary motor area
3E	Thalamic targets	MOs	Secondary motor area
3E	Thalamic targets	SSp	Primary somatosensory area
3E	Thalamic targets	SSs	Supplemental somatosensory area
3E	Thalamic targets	GU	Gustatory areas
3E	Thalamic targets	VISC	Visceral area
3E	Thalamic targets	ACA	Anterior cingulate area
3E	Thalamic targets	PIR	Piriform area
3E	Thalamic targets	NLOT	Nucleus of the lateral olfactory tract
3E	Thalamic targets	COA	Cortical amygdalar area
3E	Thalamic targets	PAA	Piriform-amygdalar area
3E	Thalamic targets	CLA	Claustrum
3E	Thalamic targets	EP	Endopiriform nucleus
3E	Thalamic targets	LA	Lateral amygdalar nucleus
3E	Thalamic targets	BLA	Basolateral amygdalar nucleus
3E	Thalamic targets	BMA	Basomedial amygdalar nucleus
3E	Thalamic targets	STR	Striatum
3E	Thalamic targets	PAL	Pallidum
3E	Thalamic targets	VAL	Ventral anterior-lateral complex of the thalamus
3E	Thalamic targets	VM	Ventral medial nucleus of the thalamus
3E	Thalamic targets	VP	Ventral posterior complex of the thalamus
3E	Thalamic targets	ATN	Anterior group of the dorsal thalamus
3E	Thalamic targets	MED	Medial group of the dorsal thalamus
3E	Thalamic targets	MTN	Midline group of the dorsal thalamus
3E	Thalamic targets	ILM	Intralaminar nuclei of the dorsal thalamus
3E	Thalamic targets	RT	Reticular nucleus of the thalamus
3E	Thalamic targets	EPI	Epithalamus
3E	Thalamic targets	PVZ	Periventricular zone
3E	Thalamic targets	PVR	Periventricular region
3E	Thalamic targets	MEZ	Hypothalamic medial zone
3E	Thalamic targets	LZ	Hypothalamic lateral zone
3F	Cortical regions and layers	Visceral	Visceral area [ie., Allen VISC]
3F	Cortical regions and layers	SSs	Supplemental somatosensory area
3F	Cortical regions and layers	SSp-un	Primary somatosensory area, unassigned
3F	Cortical regions and layers	SSp-ul	Primary somatosensory area, upper limb
3F	Cortical regions and layers	SSp-tr	Primary somatosensory area, trunk
3F	Cortical regions and layers	SSp-n	Primary somatosensory area, nose
3F	Cortical regions and layers	SSp-m	Primary somatosensory area, mouth
3F	Cortical regions and layers	SSp-ll	Primary somatosensory area, lower limb
3F	Cortical regions and layers	SSp-bfd	Primary somatosensory area, barrel field
3F	Cortical regions and layers	RSPv	Retrosplenial area, ventral part
3F	Cortical regions and layers	RSPd	Retrosplenial area, dorsal part
3F	Cortical regions and layers	RSPagl	Retrosplenial area, lateral agranular part
3F	Cortical regions and layers	MOs	Secondary motor area
3F	Cortical regions and layers	MOp	Primary motor area
3F	Cortical regions and layers	GU	Gustatory areas
3F	Cortical regions and layers	AIv	Agranular insular area, ventral part
3F	Cortical regions and layers	AIp	Agranular insular area, posterior part
3F	Cortical regions and layers	AId	Agranular insular area, dorsal part
3F	Cortical regions and layers	ACAv	Anterior cingulate area, ventral part
3F	Cortical regions and layers	ACAd	Anterior cingulate area, dorsal part
